# Pathogen and endophyte assemblages co-vary with beech bark disease progression, tree decline, and regional climate

**DOI:** 10.1101/2021.02.24.432696

**Authors:** Eric W. Morrison, Matt T. Kasson, Jeremy J. Heath, Jeff R. Garnas

## Abstract

Plant-pathogen interactions are often considered in a pairwise manner with minimal consideration of the impacts of the broader endophytic community on disease progression and/or outcomes for disease agents and hosts. Community interactions may be especially relevant in the context of disease complexes (i.e, interacting or functionally redundant causal agents) and decline diseases (where saprobes and weak pathogens synergize the effects of primary infections and hasten host mortality). Here we describe the bark endophyte communities associated with a widespread decline disease of American beech, beech bark disease (BBD), caused by an invasive scale insect (*Cryptococcus fagisuga*) and two fungal pathogens, *Neonectria faginata* and *N. ditissima*. We show that the two primary fungal disease agents co-occur more broadly than previously understood (35.5% of infected trees), including within the same 1-cm diameter phloem samples. The two species appear to have contrasting associations with climate and stages of tree decline, wherein *N. faginata* was associated with warmer and *N. ditissima* with cooler temperatures. *Neonectria ditissima* showed a positive association with tree crown dieback – no such association was observed for *N. faginata*. Further, we identify fungal endophytes that may modulate disease progression as entomopathogens, mycoparasites, saprotrophs and/or additional pathogens, including *Clonostachys rosea* and *Fusarium babinda*. These fungi may alter the trajectory of disease via feedbacks with the primary disease agents or by altering symptom expression or rates of tree decline across the range of BBD.
