## Supplemental Table S2 for "Pathogen and endophyte assemblages co-vary with beech bark disease progression, tree decline, and regional climate"

### Sheet: merged_asvs_93.txt
Table S2. Summary of ASVs that were culled by the LULU algorithm (i.e., "child ASVs"). Child ASV columns indicate the ASV name, taxonomy, and number of samples in which a child ASV occured. Parent ASV columns indicate the ASV name and taxonomy of the ASV which subsumed a given child.
Child name	Parent name	Sequence similarity	Number samples child	Child taxonomy	Parent taxonomy
ASV_150	ASV_1	99.4	91	p__Ascomycota;c__Sordariomycetes;o__Hypocreales;f__Nectriaceae;g__Neonectria;s__faginata	p__Ascomycota;c__Sordariomycetes;o__Hypocreales;f__Nectriaceae;g__Neonectria;s__faginata
ASV_162	ASV_1	99.4	88	p__Ascomycota;c__Sordariomycetes;o__Hypocreales;f__Nectriaceae;g__Neonectria;s__faginata	p__Ascomycota;c__Sordariomycetes;o__Hypocreales;f__Nectriaceae;g__Neonectria;s__faginata
ASV_179	ASV_1	99.4	88	p__Ascomycota;c__Sordariomycetes;o__Hypocreales;f__Nectriaceae;g__Neonectria;s__faginata	p__Ascomycota;c__Sordariomycetes;o__Hypocreales;f__Nectriaceae;g__Neonectria;s__faginata
ASV_174	ASV_1	99.4	85	p__Ascomycota;c__Sordariomycetes;o__Hypocreales;f__Nectriaceae;g__Neonectria;s__faginata	p__Ascomycota;c__Sordariomycetes;o__Hypocreales;f__Nectriaceae;g__Neonectria;s__faginata
ASV_232	ASV_1	99.4	77	p__Ascomycota;c__Sordariomycetes;o__Hypocreales;f__Nectriaceae;g__Neonectria;s__faginata	p__Ascomycota;c__Sordariomycetes;o__Hypocreales;f__Nectriaceae;g__Neonectria;s__faginata
ASV_610	ASV_1	95.8	20	p__Ascomycota;c__Sordariomycetes;o__Hypocreales;f__Nectriaceae;g__Neonectria;s__faginata	p__Ascomycota;c__Sordariomycetes;o__Hypocreales;f__Nectriaceae;g__Neonectria;s__faginata
ASV_772	ASV_1	96.9	6	p__Ascomycota;c__Sordariomycetes;o__Hypocreales;f__Nectriaceae;g__Neonectria;s__faginata	p__Ascomycota;c__Sordariomycetes;o__Hypocreales;f__Nectriaceae;g__Neonectria;s__faginata
ASV_974	ASV_1	94.4	5	p__Ascomycota;c__Sordariomycetes;o__Hypocreales;f__Nectriaceae;g__Neonectria;s__faginata	p__Ascomycota;c__Sordariomycetes;o__Hypocreales;f__Nectriaceae;g__Neonectria;s__faginata
ASV_230	ASV_10	95.6	30	p__Ascomycota;c__Dothideomycetes;o__Pleosporales;f__Coniothyriaceae;g__Coniothyrium;NA	p__Ascomycota;c__Dothideomycetes;o__Pleosporales;f__Coniothyriaceae;g__Coniothyrium;NA
ASV_592	ASV_10	98	19	p__Ascomycota;c__Dothideomycetes;o__Pleosporales;f__Coniothyriaceae;NA;NA	p__Ascomycota;c__Dothideomycetes;o__Pleosporales;f__Coniothyriaceae;g__Coniothyrium;NA
ASV_354	ASV_10	99.3	13	p__Ascomycota;c__Dothideomycetes;o__Pleosporales;f__Coniothyriaceae;g__Coniothyrium;NA	p__Ascomycota;c__Dothideomycetes;o__Pleosporales;f__Coniothyriaceae;g__Coniothyrium;NA
ASV_484	ASV_10	99.3	5	p__Ascomycota;c__Dothideomycetes;o__Pleosporales;f__Coniothyriaceae;g__Coniothyrium;NA	p__Ascomycota;c__Dothideomycetes;o__Pleosporales;f__Coniothyriaceae;g__Coniothyrium;NA
ASV_133	ASV_10	98.7	3	p__Ascomycota;c__Dothideomycetes;o__Pleosporales;f__Coniothyriaceae;g__Coniothyrium;NA	p__Ascomycota;c__Dothideomycetes;o__Pleosporales;f__Coniothyriaceae;g__Coniothyrium;NA
ASV_316	ASV_104	98.6	2	NA;NA;NA;NA;NA;NA	NA;NA;NA;NA;NA;NA
ASV_604	ASV_107	98	1	p__Ascomycota;NA;NA;NA;NA;NA	p__Ascomycota;NA;NA;NA;NA;NA
ASV_477	ASV_11	94.2	1	p__Ascomycota;c__Dothideomycetes;o__Pleosporales;f__Phaeosphaeriaceae;g__Acericola;s__italica	p__Ascomycota;c__Dothideomycetes;o__Pleosporales;f__Phaeosphaeriaceae;g__Acericola;s__italica
ASV_330	ASV_111	99.3	1	p__Ascomycota;c__Dothideomycetes;o__Pleosporales;NA;NA;NA	p__Ascomycota;c__Dothideomycetes;o__Pleosporales;NA;NA;NA
ASV_488	ASV_115	98.4	6	p__Ascomycota;c__Eurotiomycetes;o__Chaetothyriales;f__Herpotrichiellaceae;g__Exophiala;s__brunnea	p__Ascomycota;c__Eurotiomycetes;o__Chaetothyriales;f__Herpotrichiellaceae;g__Exophiala;NA
ASV_600	ASV_116	99.3	2	p__Ascomycota;c__Dothideomycetes;o__Capnodiales;f__Capnodiales_fam_Incertae_sedis;g__Arthrocatena;s__tenebrio	p__Ascomycota;c__Dothideomycetes;o__Capnodiales;f__Capnodiales_fam_Incertae_sedis;g__Arthrocatena;s__tenebrio
ASV_188	ASV_117	98.6	2	p__Ascomycota;c__Leotiomycetes;o__Helotiales;f__Helotiales_fam_Incertae_sedis;g__Leptodontidium;s__trabinellum	p__Ascomycota;c__Leotiomycetes;o__Helotiales;f__Helotiales_fam_Incertae_sedis;g__Leptodontidium;s__trabinellum
ASV_444	ASV_12	99.3	7	p__Ascomycota;c__Dothideomycetes;o__Capnodiales;f__Cladosporiaceae;g__Cladosporium;NA	p__Ascomycota;c__Dothideomycetes;o__Capnodiales;f__Cladosporiaceae;g__Cladosporium;NA
ASV_1058	ASV_120	98	1	p__Ascomycota;c__Dothideomycetes;o__Pleosporales;f__Pleosporales_fam_Incertae_sedis;g__Neohendersonia;s__kickxii	p__Ascomycota;c__Dothideomycetes;o__Pleosporales;f__Pleosporales_fam_Incertae_sedis;g__Neohendersonia;s__kickxii
ASV_329	ASV_128	97.9	12	NA;NA;NA;NA;NA;NA	p__Ascomycota;NA;NA;NA;NA;NA
ASV_684	ASV_128	98.6	7	NA;NA;NA;NA;NA;NA	p__Ascomycota;NA;NA;NA;NA;NA
ASV_623	ASV_128	98.6	2	p__Ascomycota;NA;NA;NA;NA;NA	p__Ascomycota;NA;NA;NA;NA;NA
ASV_899	ASV_128	99.3	1	p__Ascomycota;NA;NA;NA;NA;NA	p__Ascomycota;NA;NA;NA;NA;NA
ASV_677	ASV_134	97	3	p__Ascomycota;c__Dothideomycetes;o__Dothideales;f__Aureobasidiaceae;g__Kabatiella;NA	p__Ascomycota;c__Dothideomycetes;o__Dothideales;f__Aureobasidiaceae;g__Kabatiella;NA
ASV_719	ASV_134	96.4	1	p__Ascomycota;c__Dothideomycetes;o__Dothideales;f__Aureobasidiaceae;g__Kabatiella;NA	p__Ascomycota;c__Dothideomycetes;o__Dothideales;f__Aureobasidiaceae;g__Kabatiella;NA
ASV_528	ASV_135	98.8	1	p__Ascomycota;c__Sordariomycetes;o__Togniniales;f__Togniniaceae;g__Phaeoacremonium;NA	p__Ascomycota;c__Sordariomycetes;o__Togniniales;f__Togniniaceae;g__Phaeoacremonium;NA
ASV_774	ASV_14	97.4	6	p__Ascomycota;c__Dothideomycetes;o__Pleosporales;f__Occultibambusaceae;g__Brunneofusispora;s__sinensis	p__Ascomycota;c__Dothideomycetes;o__Pleosporales;f__Occultibambusaceae;g__Brunneofusispora;s__sinensis
ASV_853	ASV_151	99.4	1	p__Ascomycota;c__Eurotiomycetes;o__Chaetothyriales;f__Herpotrichiellaceae;g__Rhinocladiella;NA	p__Ascomycota;c__Eurotiomycetes;o__Chaetothyriales;f__Herpotrichiellaceae;g__Rhinocladiella;NA
ASV_780	ASV_151	98.3	1	p__Ascomycota;c__Eurotiomycetes;o__Chaetothyriales;f__Herpotrichiellaceae;g__Rhinocladiella;NA	p__Ascomycota;c__Eurotiomycetes;o__Chaetothyriales;f__Herpotrichiellaceae;g__Rhinocladiella;NA
ASV_950	ASV_157	94.3	1	p__Ascomycota;c__Eurotiomycetes;o__Chaetothyriales;f__Herpotrichiellaceae;g__Rhinocladiella;NA	p__Ascomycota;c__Eurotiomycetes;o__Chaetothyriales;f__Herpotrichiellaceae;g__Rhinocladiella;NA
ASV_942	ASV_18	96.4	3	p__Ascomycota;c__Dothideomycetes;o__Pleosporales;f__Thyridariaceae;NA;NA	p__Ascomycota;c__Dothideomycetes;o__Pleosporales;f__Thyridariaceae;NA;NA
ASV_1168	ASV_18	98	2	p__Ascomycota;c__Dothideomycetes;o__Pleosporales;f__Thyridariaceae;NA;NA	p__Ascomycota;c__Dothideomycetes;o__Pleosporales;f__Thyridariaceae;NA;NA
ASV_1328	ASV_18	94.4	1	p__Ascomycota;c__Dothideomycetes;o__Pleosporales;f__Thyridariaceae;NA;NA	p__Ascomycota;c__Dothideomycetes;o__Pleosporales;f__Thyridariaceae;NA;NA
ASV_689	ASV_180	95	4	p__Ascomycota;c__Eurotiomycetes;o__Chaetothyriales;f__Herpotrichiellaceae;g__Capronia;NA	p__Ascomycota;c__Eurotiomycetes;o__Chaetothyriales;f__Herpotrichiellaceae;g__Capronia;NA
ASV_1026	ASV_185	96.6	2	p__Ascomycota;c__Eurotiomycetes;o__Chaetothyriales;f__Herpotrichiellaceae;g__Rhinocladiella;NA	p__Ascomycota;c__Eurotiomycetes;o__Chaetothyriales;f__Herpotrichiellaceae;g__Rhinocladiella;NA
ASV_367	ASV_19	94.5	8	p__Ascomycota;c__Sordariomycetes;o__Hypocreales;f__Nectriaceae;g__Fusarium;s__algeriense	p__Ascomycota;c__Sordariomycetes;o__Hypocreales;f__Nectriaceae;NA;NA
ASV_1075	ASV_19	93.2	6	p__Ascomycota;c__Sordariomycetes;o__Hypocreales;f__Nectriaceae;NA;NA	p__Ascomycota;c__Sordariomycetes;o__Hypocreales;f__Nectriaceae;NA;NA
ASV_170	ASV_2	99.3	73	p__Ascomycota;c__Dothideomycetes;o__Pleosporales;f__Cucurbitariaceae;g__Neocucurbitaria;s__vachelliae	p__Ascomycota;c__Dothideomycetes;o__Pleosporales;f__Cucurbitariaceae;g__Neocucurbitaria;NA
ASV_268	ASV_2	99.3	58	p__Ascomycota;c__Dothideomycetes;o__Pleosporales;f__Cucurbitariaceae;g__Neocucurbitaria;s__vachelliae	p__Ascomycota;c__Dothideomycetes;o__Pleosporales;f__Cucurbitariaceae;g__Neocucurbitaria;NA
ASV_290	ASV_2	99.3	53	p__Ascomycota;c__Dothideomycetes;o__Pleosporales;f__Cucurbitariaceae;g__Neocucurbitaria;NA	p__Ascomycota;c__Dothideomycetes;o__Pleosporales;f__Cucurbitariaceae;g__Neocucurbitaria;NA
ASV_334	ASV_2	99.3	51	p__Ascomycota;c__Dothideomycetes;o__Pleosporales;f__Cucurbitariaceae;g__Neocucurbitaria;NA	p__Ascomycota;c__Dothideomycetes;o__Pleosporales;f__Cucurbitariaceae;g__Neocucurbitaria;NA
ASV_338	ASV_2	99.3	47	p__Ascomycota;c__Dothideomycetes;o__Pleosporales;f__Cucurbitariaceae;g__Neocucurbitaria;NA	p__Ascomycota;c__Dothideomycetes;o__Pleosporales;f__Cucurbitariaceae;g__Neocucurbitaria;NA
ASV_93	ASV_2	98.7	44	p__Ascomycota;c__Dothideomycetes;o__Pleosporales;f__Cucurbitariaceae;g__Neocucurbitaria;NA	p__Ascomycota;c__Dothideomycetes;o__Pleosporales;f__Cucurbitariaceae;g__Neocucurbitaria;NA
ASV_512	ASV_2	98.7	20	p__Ascomycota;c__Dothideomycetes;o__Pleosporales;f__Cucurbitariaceae;g__Neocucurbitaria;s__vachelliae	p__Ascomycota;c__Dothideomycetes;o__Pleosporales;f__Cucurbitariaceae;g__Neocucurbitaria;NA
ASV_554	ASV_2	98.7	20	p__Ascomycota;c__Dothideomycetes;o__Pleosporales;f__Cucurbitariaceae;g__Neocucurbitaria;NA	p__Ascomycota;c__Dothideomycetes;o__Pleosporales;f__Cucurbitariaceae;g__Neocucurbitaria;NA
ASV_462	ASV_2	98.7	14	p__Ascomycota;c__Dothideomycetes;o__Pleosporales;f__Cucurbitariaceae;g__Neocucurbitaria;s__vachelliae	p__Ascomycota;c__Dothideomycetes;o__Pleosporales;f__Cucurbitariaceae;g__Neocucurbitaria;NA
ASV_682	ASV_2	94.8	10	p__Ascomycota;c__Dothideomycetes;o__Pleosporales;f__Cucurbitariaceae;g__Neocucurbitaria;s__vachelliae	p__Ascomycota;c__Dothideomycetes;o__Pleosporales;f__Cucurbitariaceae;g__Neocucurbitaria;NA
ASV_797	ASV_2	96.7	9	p__Ascomycota;c__Dothideomycetes;o__Pleosporales;f__Cucurbitariaceae;g__Neocucurbitaria;NA	p__Ascomycota;c__Dothideomycetes;o__Pleosporales;f__Cucurbitariaceae;g__Neocucurbitaria;NA
ASV_872	ASV_2	96.7	9	p__Ascomycota;c__Dothideomycetes;o__Pleosporales;f__Cucurbitariaceae;g__Neocucurbitaria;NA	p__Ascomycota;c__Dothideomycetes;o__Pleosporales;f__Cucurbitariaceae;g__Neocucurbitaria;NA
ASV_864	ASV_2	97.4	5	p__Ascomycota;c__Dothideomycetes;o__Pleosporales;f__Cucurbitariaceae;g__Neocucurbitaria;s__vachelliae	p__Ascomycota;c__Dothideomycetes;o__Pleosporales;f__Cucurbitariaceae;g__Neocucurbitaria;NA
ASV_944	ASV_2	96.7	4	p__Ascomycota;c__Dothideomycetes;o__Pleosporales;f__Cucurbitariaceae;g__Neocucurbitaria;s__ribicola	p__Ascomycota;c__Dothideomycetes;o__Pleosporales;f__Cucurbitariaceae;g__Neocucurbitaria;NA
ASV_945	ASV_2	96.1	4	p__Ascomycota;c__Dothideomycetes;o__Pleosporales;f__Cucurbitariaceae;g__Neocucurbitaria;NA	p__Ascomycota;c__Dothideomycetes;o__Pleosporales;f__Cucurbitariaceae;g__Neocucurbitaria;NA
ASV_869	ASV_2	97.4	3	p__Ascomycota;c__Dothideomycetes;o__Pleosporales;f__Cucurbitariaceae;g__Neocucurbitaria;NA	p__Ascomycota;c__Dothideomycetes;o__Pleosporales;f__Cucurbitariaceae;g__Neocucurbitaria;NA
ASV_1071	ASV_2	97.4	3	p__Ascomycota;c__Dothideomycetes;o__Pleosporales;f__Cucurbitariaceae;g__Neocucurbitaria;NA	p__Ascomycota;c__Dothideomycetes;o__Pleosporales;f__Cucurbitariaceae;g__Neocucurbitaria;NA
ASV_671	ASV_2	98	2	p__Ascomycota;c__Dothideomycetes;o__Pleosporales;f__Cucurbitariaceae;g__Neocucurbitaria;NA	p__Ascomycota;c__Dothideomycetes;o__Pleosporales;f__Cucurbitariaceae;g__Neocucurbitaria;NA
ASV_492	ASV_2	97.4	2	p__Ascomycota;c__Dothideomycetes;o__Pleosporales;f__Cucurbitariaceae;g__Neocucurbitaria;s__vachelliae	p__Ascomycota;c__Dothideomycetes;o__Pleosporales;f__Cucurbitariaceae;g__Neocucurbitaria;NA
ASV_997	ASV_2	96.1	2	p__Ascomycota;c__Dothideomycetes;o__Pleosporales;f__Cucurbitariaceae;g__Neocucurbitaria;s__vachelliae	p__Ascomycota;c__Dothideomycetes;o__Pleosporales;f__Cucurbitariaceae;g__Neocucurbitaria;NA
ASV_416	ASV_2	97.4	1	p__Ascomycota;c__Dothideomycetes;o__Pleosporales;f__Cucurbitariaceae;g__Neocucurbitaria;NA	p__Ascomycota;c__Dothideomycetes;o__Pleosporales;f__Cucurbitariaceae;g__Neocucurbitaria;NA
ASV_703	ASV_2	96.7	1	p__Ascomycota;c__Dothideomycetes;o__Pleosporales;f__Cucurbitariaceae;g__Neocucurbitaria;NA	p__Ascomycota;c__Dothideomycetes;o__Pleosporales;f__Cucurbitariaceae;g__Neocucurbitaria;NA
ASV_530	ASV_2	96.1	1	p__Ascomycota;c__Dothideomycetes;o__Pleosporales;f__Cucurbitariaceae;g__Neocucurbitaria;NA	p__Ascomycota;c__Dothideomycetes;o__Pleosporales;f__Cucurbitariaceae;g__Neocucurbitaria;NA
ASV_961	ASV_2	95.4	1	p__Ascomycota;c__Dothideomycetes;o__Pleosporales;f__Cucurbitariaceae;g__Neocucurbitaria;NA	p__Ascomycota;c__Dothideomycetes;o__Pleosporales;f__Cucurbitariaceae;g__Neocucurbitaria;NA
ASV_248	ASV_2	94.8	1	p__Ascomycota;c__Dothideomycetes;o__Pleosporales;f__Cucurbitariaceae;g__Neocucurbitaria;NA	p__Ascomycota;c__Dothideomycetes;o__Pleosporales;f__Cucurbitariaceae;g__Neocucurbitaria;NA
ASV_1164	ASV_2	94.8	1	p__Ascomycota;c__Dothideomycetes;o__Pleosporales;f__Cucurbitariaceae;g__Neocucurbitaria;NA	p__Ascomycota;c__Dothideomycetes;o__Pleosporales;f__Cucurbitariaceae;g__Neocucurbitaria;NA
ASV_761	ASV_2	94.1	1	p__Ascomycota;c__Dothideomycetes;o__Pleosporales;f__Cucurbitariaceae;g__Neocucurbitaria;s__vachelliae	p__Ascomycota;c__Dothideomycetes;o__Pleosporales;f__Cucurbitariaceae;g__Neocucurbitaria;NA
ASV_907	ASV_212	95.5	1	p__Ascomycota;c__Dothideomycetes;o__Pleosporales;f__Phaeosphaeriaceae;g__Acericola;s__italica	p__Ascomycota;c__Dothideomycetes;o__Pleosporales;f__Phaeosphaeriaceae;g__Acericola;s__italica
ASV_928	ASV_22	93.8	7	p__Ascomycota;c__Dothideomycetes;o__Pleosporales;f__Pleosporales_fam_Incertae_sedis;g__Nigrograna;NA	p__Ascomycota;c__Dothideomycetes;o__Pleosporales;f__Pleosporales_fam_Incertae_sedis;g__Nigrograna;NA
ASV_901	ASV_22	94	5	p__Ascomycota;c__Dothideomycetes;o__Pleosporales;f__Pleosporales_fam_Incertae_sedis;g__Nigrograna;NA	p__Ascomycota;c__Dothideomycetes;o__Pleosporales;f__Pleosporales_fam_Incertae_sedis;g__Nigrograna;NA
ASV_480	ASV_233	99.4	1	p__Ascomycota;c__Dothideomycetes;o__Capnodiales;NA;NA;NA	p__Ascomycota;c__Dothideomycetes;o__Capnodiales;NA;NA;NA
ASV_1081	ASV_251	98.1	1	p__Ascomycota;c__Lecanoromycetes;o__Lecanorales;f__Lecanoraceae;NA;NA	p__Ascomycota;c__Lecanoromycetes;o__Lecanorales;f__Lecanoraceae;NA;NA
ASV_342	ASV_26	99.3	3	p__Ascomycota;c__Orbiliomycetes;o__Orbiliales;f__Orbiliaceae;g__Hyalorbilia;s__erythrostigma	p__Ascomycota;c__Orbiliomycetes;o__Orbiliales;f__Orbiliaceae;g__Hyalorbilia;s__erythrostigma
ASV_566	ASV_26	98.7	1	p__Ascomycota;c__Orbiliomycetes;o__Orbiliales;f__Orbiliaceae;g__Hyalorbilia;s__erythrostigma	p__Ascomycota;c__Orbiliomycetes;o__Orbiliales;f__Orbiliaceae;g__Hyalorbilia;s__erythrostigma
ASV_510	ASV_260	98.7	1	p__Ascomycota;c__Lecanoromycetes;o__Lecanorales;f__Ramalinaceae;NA;NA	p__Ascomycota;c__Lecanoromycetes;o__Lecanorales;f__Ramalinaceae;g__Biatora;NA
ASV_1296	ASV_262	99.6	2	p__Ascomycota;c__Dothideomycetes;o__Pleosporales;f__Thyridariaceae;NA;NA	p__Ascomycota;c__Dothideomycetes;o__Pleosporales;f__Thyridariaceae;NA;NA
ASV_910	ASV_278	99.4	4	p__Ascomycota;c__Sordariomycetes;o__Xylariales;f__Diatrypaceae;g__Eutypella;s__quaternata	p__Ascomycota;c__Sordariomycetes;o__Xylariales;f__Diatrypaceae;g__Eutypella;s__quaternata
ASV_801	ASV_28	94.7	7	p__Ascomycota;c__Eurotiomycetes;o__Chaetothyriales;f__Herpotrichiellaceae;NA;NA	p__Ascomycota;c__Eurotiomycetes;o__Chaetothyriales;f__Herpotrichiellaceae;NA;NA
ASV_790	ASV_28	99.5	1	p__Ascomycota;c__Eurotiomycetes;o__Chaetothyriales;f__Herpotrichiellaceae;NA;NA	p__Ascomycota;c__Eurotiomycetes;o__Chaetothyriales;f__Herpotrichiellaceae;NA;NA
ASV_483	ASV_298	97.3	1	NA;NA;NA;NA;NA;NA	p__Ascomycota;c__Eurotiomycetes;o__Verrucariales;f__Verrucariaceae;NA;NA
ASV_281	ASV_3	99.3	34	p__Ascomycota;c__Dothideomycetes;o__Pleosporales;f__Cucurbitariaceae;g__Neocucurbitaria;s__vachelliae	p__Ascomycota;c__Dothideomycetes;o__Pleosporales;f__Cucurbitariaceae;g__Neocucurbitaria;s__vachelliae
ASV_415	ASV_3	99.3	24	p__Ascomycota;c__Dothideomycetes;o__Pleosporales;f__Cucurbitariaceae;g__Neocucurbitaria;s__vachelliae	p__Ascomycota;c__Dothideomycetes;o__Pleosporales;f__Cucurbitariaceae;g__Neocucurbitaria;s__vachelliae
ASV_85	ASV_3	99.3	22	p__Ascomycota;c__Dothideomycetes;o__Pleosporales;f__Cucurbitariaceae;g__Neocucurbitaria;s__vachelliae	p__Ascomycota;c__Dothideomycetes;o__Pleosporales;f__Cucurbitariaceae;g__Neocucurbitaria;s__vachelliae
ASV_854	ASV_3	95.4	1	p__Ascomycota;c__Dothideomycetes;o__Pleosporales;f__Cucurbitariaceae;g__Neocucurbitaria;s__vachelliae	p__Ascomycota;c__Dothideomycetes;o__Pleosporales;f__Cucurbitariaceae;g__Neocucurbitaria;s__vachelliae
ASV_331	ASV_306	97.9	1	p__Ascomycota;c__Dothideomycetes;o__Capnodiales;NA;NA;NA	p__Ascomycota;c__Dothideomycetes;o__Capnodiales;NA;NA;NA
ASV_1007	ASV_312	97.6	1	p__Ascomycota;c__Sordariomycetes;o__Hypocreales;f__Hypocreales_fam_Incertae_sedis;g__Sarocladium;s__dejongiae	p__Ascomycota;c__Sordariomycetes;o__Hypocreales;f__Hypocreales_fam_Incertae_sedis;g__Sarocladium;NA
ASV_1097	ASV_33	99.6	5	p__Ascomycota;c__Dothideomycetes;o__Pleosporales;f__Thyridariaceae;NA;NA	p__Ascomycota;c__Dothideomycetes;o__Pleosporales;f__Thyridariaceae;NA;NA
ASV_1287	ASV_33	98.8	1	p__Ascomycota;c__Dothideomycetes;o__Pleosporales;f__Thyridariaceae;NA;NA	p__Ascomycota;c__Dothideomycetes;o__Pleosporales;f__Thyridariaceae;NA;NA
ASV_567	ASV_365	97.9	2	p__Ascomycota;c__Dothideomycetes;o__Capnodiales;NA;NA;NA	p__Ascomycota;c__Dothideomycetes;o__Capnodiales;NA;NA;NA
ASV_478	ASV_393	99.5	1	NA;NA;NA;NA;NA;NA	NA;NA;NA;NA;NA;NA
ASV_505	ASV_4	99.4	13	p__Ascomycota;c__Sordariomycetes;o__Hypocreales;f__Nectriaceae;g__Neonectria;s__ditissima	p__Ascomycota;c__Sordariomycetes;o__Hypocreales;f__Nectriaceae;g__Neonectria;s__ditissima
ASV_834	ASV_4	97.5	8	p__Ascomycota;c__Sordariomycetes;o__Hypocreales;f__Nectriaceae;g__Neonectria;s__ditissima	p__Ascomycota;c__Sordariomycetes;o__Hypocreales;f__Nectriaceae;g__Neonectria;s__ditissima
ASV_585	ASV_4	96.9	6	p__Ascomycota;c__Sordariomycetes;o__Hypocreales;f__Nectriaceae;g__Neonectria;s__ditissima	p__Ascomycota;c__Sordariomycetes;o__Hypocreales;f__Nectriaceae;g__Neonectria;s__ditissima
ASV_778	ASV_423	99.3	2	p__Ascomycota;c__Dothideomycetes;o__Capnodiales;NA;NA;NA	p__Ascomycota;c__Dothideomycetes;o__Capnodiales;NA;NA;NA
ASV_875	ASV_433	98.6	1	NA;NA;NA;NA;NA;NA	NA;NA;NA;NA;NA;NA
ASV_918	ASV_437	99.5	1	p__Ascomycota;c__Eurotiomycetes;o__Chaetothyriales;f__Cyphellophoraceae;g__Cyphellophora;s__sessilis	p__Ascomycota;c__Eurotiomycetes;o__Chaetothyriales;f__Cyphellophoraceae;g__Cyphellophora;s__sessilis
ASV_934	ASV_441	98.7	2	NA;NA;NA;NA;NA;NA	NA;NA;NA;NA;NA;NA
ASV_651	ASV_456	99.3	1	p__Ascomycota;c__Leotiomycetes;o__Helotiales;f__Helotiaceae;NA;NA	p__Ascomycota;c__Leotiomycetes;o__Helotiales;NA;NA;NA
ASV_628	ASV_461	98.7	1	p__Ascomycota;NA;NA;NA;NA;NA	NA;NA;NA;NA;NA;NA
ASV_1030	ASV_467	96.9	2	p__Ascomycota;c__Eurotiomycetes;o__Phaeomoniellales;f__Phaeomoniellaceae;NA;NA	p__Ascomycota;c__Eurotiomycetes;o__Phaeomoniellales;f__Phaeomoniellaceae;NA;NA
ASV_996	ASV_495	98.4	1	p__Ascomycota;c__Dothideomycetes;o__Myriangiales;f__Elsinoaceae;NA;NA	p__Ascomycota;c__Dothideomycetes;o__Myriangiales;f__Elsinoaceae;NA;NA
ASV_729	ASV_513	99.5	1	p__Ascomycota;c__Eurotiomycetes;o__Chaetothyriales;f__Herpotrichiellaceae;g__Capronia;s__pulcherrima	p__Ascomycota;c__Eurotiomycetes;o__Chaetothyriales;f__Herpotrichiellaceae;g__Capronia;s__pulcherrima
ASV_1191	ASV_516	95.4	1	p__Ascomycota;c__Dothideomycetes;o__Pleosporales;f__Cucurbitariaceae;g__Neocucurbitaria;NA	p__Ascomycota;c__Dothideomycetes;o__Pleosporales;f__Cucurbitariaceae;g__Neocucurbitaria;s__vachelliae
ASV_980	ASV_519	98.4	2	p__Ascomycota;c__Dothideomycetes;o__Pleosporales;f__Thyridariaceae;NA;NA	p__Ascomycota;c__Dothideomycetes;o__Pleosporales;f__Thyridariaceae;NA;NA
ASV_700	ASV_56	98.1	1	p__Ascomycota;c__Dothideomycetes;o__Pleosporales;f__Phaeosphaeriaceae;g__Acericola;s__italica	p__Ascomycota;c__Dothideomycetes;o__Pleosporales;f__Phaeosphaeriaceae;g__Acericola;s__italica
ASV_883	ASV_56	98.1	1	p__Ascomycota;c__Dothideomycetes;o__Pleosporales;f__Phaeosphaeriaceae;g__Acericola;s__italica	p__Ascomycota;c__Dothideomycetes;o__Pleosporales;f__Phaeosphaeriaceae;g__Acericola;s__italica
ASV_968	ASV_56	97.4	1	p__Ascomycota;c__Dothideomycetes;o__Pleosporales;f__Phaeosphaeriaceae;g__Acericola;s__italica	p__Ascomycota;c__Dothideomycetes;o__Pleosporales;f__Phaeosphaeriaceae;g__Acericola;s__italica
ASV_877	ASV_60	94.8	1	p__Ascomycota;c__Dothideomycetes;o__Pleosporales;f__Phaeosphaeriaceae;g__Acericola;s__italica	p__Ascomycota;c__Dothideomycetes;o__Pleosporales;f__Phaeosphaeriaceae;g__Acericola;s__italica
ASV_402	ASV_62	99.4	3	p__Ascomycota;c__Sordariomycetes;o__Diaporthales;f__Diaporthaceae;g__Diaporthe;NA	p__Ascomycota;c__Sordariomycetes;o__Diaporthales;f__Diaporthaceae;g__Diaporthe;NA
ASV_647	ASV_64	98.9	3	p__Ascomycota;c__Eurotiomycetes;o__Chaetothyriales;f__Cyphellophoraceae;g__Cyphellophora;s__olivacea	p__Ascomycota;c__Eurotiomycetes;o__Chaetothyriales;f__Cyphellophoraceae;g__Cyphellophora;s__olivacea
ASV_691	ASV_653	99.4	1	p__Basidiomycota;c__Tremellomycetes;o__Tremellales;f__Rhynchogastremataceae;g__Rhynchogastrema;NA	p__Basidiomycota;c__Tremellomycetes;o__Tremellales;f__Rhynchogastremataceae;g__Rhynchogastrema;NA
ASV_838	ASV_669	94.6	1	p__Ascomycota;c__Eurotiomycetes;o__Verrucariales;f__Verrucariaceae;NA;NA	p__Ascomycota;c__Eurotiomycetes;o__Verrucariales;f__Verrucariaceae;NA;NA
ASV_568	ASV_7	98.7	4	p__Ascomycota;c__Dothideomycetes;o__Pleosporales;f__Pleosporales_fam_Incertae_sedis;g__Neohendersonia;s__kickxii	p__Ascomycota;c__Dothideomycetes;o__Pleosporales;f__Pleosporales_fam_Incertae_sedis;g__Neohendersonia;s__kickxii
ASV_880	ASV_7	96.1	4	p__Ascomycota;c__Dothideomycetes;o__Pleosporales;f__Pleosporales_fam_Incertae_sedis;g__Neohendersonia;s__kickxii	p__Ascomycota;c__Dothideomycetes;o__Pleosporales;f__Pleosporales_fam_Incertae_sedis;g__Neohendersonia;s__kickxii
ASV_557	ASV_7	94.2	3	p__Ascomycota;c__Dothideomycetes;o__Pleosporales;f__Pleosporales_fam_Incertae_sedis;g__Neohendersonia;s__kickxii	p__Ascomycota;c__Dothideomycetes;o__Pleosporales;f__Pleosporales_fam_Incertae_sedis;g__Neohendersonia;s__kickxii
ASV_204	ASV_7	97.4	1	p__Ascomycota;c__Dothideomycetes;o__Pleosporales;f__Pleosporales_fam_Incertae_sedis;g__Neohendersonia;s__kickxii	p__Ascomycota;c__Dothideomycetes;o__Pleosporales;f__Pleosporales_fam_Incertae_sedis;g__Neohendersonia;s__kickxii
ASV_581	ASV_7	96.8	1	p__Ascomycota;c__Dothideomycetes;o__Pleosporales;NA;NA;NA	p__Ascomycota;c__Dothideomycetes;o__Pleosporales;f__Pleosporales_fam_Incertae_sedis;g__Neohendersonia;s__kickxii
ASV_1042	ASV_7	96.8	1	p__Ascomycota;c__Dothideomycetes;o__Pleosporales;NA;NA;NA	p__Ascomycota;c__Dothideomycetes;o__Pleosporales;f__Pleosporales_fam_Incertae_sedis;g__Neohendersonia;s__kickxii
ASV_741	ASV_7	94.2	1	p__Ascomycota;c__Dothideomycetes;o__Pleosporales;NA;NA;NA	p__Ascomycota;c__Dothideomycetes;o__Pleosporales;f__Pleosporales_fam_Incertae_sedis;g__Neohendersonia;s__kickxii
ASV_357	ASV_74	99.3	2	p__Ascomycota;c__Leotiomycetes;o__Helotiales;f__Helotiaceae;g__Pragmopora;NA	p__Ascomycota;c__Leotiomycetes;o__Helotiales;f__Helotiaceae;g__Pragmopora;NA
ASV_615	ASV_74	94.5	1	p__Ascomycota;c__Leotiomycetes;o__Helotiales;f__Helotiaceae;g__Pragmopora;NA	p__Ascomycota;c__Leotiomycetes;o__Helotiales;f__Helotiaceae;g__Pragmopora;NA
ASV_1096	ASV_749	96.4	2	p__Basidiomycota;c__Spiculogloeomycetes;NA;NA;NA;NA	p__Basidiomycota;c__Spiculogloeomycetes;NA;NA;NA;NA
ASV_520	ASV_77	99.5	2	p__Basidiomycota;c__Microbotryomycetes;o__Microbotryomycetes_ord_Incertae_sedis;f__Chrysozymaceae;NA;NA	p__Basidiomycota;c__Microbotryomycetes;o__Microbotryomycetes_ord_Incertae_sedis;NA;NA;NA
ASV_885	ASV_80	98.8	4	p__Ascomycota;c__Sordariomycetes;o__Hypocreales;f__Bionectriaceae;NA;NA	p__Ascomycota;c__Sordariomycetes;o__Hypocreales;f__Bionectriaceae;NA;NA
ASV_733	ASV_80	99.4	3	p__Ascomycota;c__Sordariomycetes;o__Hypocreales;f__Bionectriaceae;NA;NA	p__Ascomycota;c__Sordariomycetes;o__Hypocreales;f__Bionectriaceae;NA;NA
ASV_951	ASV_80	98.8	1	p__Ascomycota;c__Sordariomycetes;o__Hypocreales;f__Bionectriaceae;NA;NA	p__Ascomycota;c__Sordariomycetes;o__Hypocreales;f__Bionectriaceae;NA;NA
ASV_952	ASV_80	93.6	1	p__Ascomycota;c__Sordariomycetes;o__Hypocreales;f__Bionectriaceae;NA;NA	p__Ascomycota;c__Sordariomycetes;o__Hypocreales;f__Bionectriaceae;NA;NA
ASV_1222	ASV_800	97.4	1	p__Ascomycota;NA;NA;NA;NA;NA	p__Ascomycota;NA;NA;NA;NA;NA
ASV_949	ASV_889	95.2	1	NA;NA;NA;NA;NA;NA	NA;NA;NA;NA;NA;NA
ASV_1066	ASV_889	94.7	1	NA;NA;NA;NA;NA;NA	NA;NA;NA;NA;NA;NA
ASV_238	ASV_9	99.4	8	p__Ascomycota;c__Dothideomycetes;o__Pleosporales;f__Phaeosphaeriaceae;g__Acericola;s__italica	p__Ascomycota;c__Dothideomycetes;o__Pleosporales;f__Phaeosphaeriaceae;g__Acericola;s__italica
ASV_822	ASV_9	98.1	7	p__Ascomycota;c__Dothideomycetes;o__Pleosporales;f__Phaeosphaeriaceae;g__Acericola;s__italica	p__Ascomycota;c__Dothideomycetes;o__Pleosporales;f__Phaeosphaeriaceae;g__Acericola;s__italica
ASV_227	ASV_9	99.4	5	p__Ascomycota;c__Dothideomycetes;o__Pleosporales;f__Phaeosphaeriaceae;g__Acericola;s__italica	p__Ascomycota;c__Dothideomycetes;o__Pleosporales;f__Phaeosphaeriaceae;g__Acericola;s__italica
ASV_244	ASV_9	98.7	3	p__Ascomycota;c__Dothideomycetes;o__Pleosporales;f__Phaeosphaeriaceae;g__Acericola;s__italica	p__Ascomycota;c__Dothideomycetes;o__Pleosporales;f__Phaeosphaeriaceae;g__Acericola;s__italica
ASV_927	ASV_9	96.8	3	p__Ascomycota;c__Dothideomycetes;o__Pleosporales;f__Phaeosphaeriaceae;g__Acericola;s__italica	p__Ascomycota;c__Dothideomycetes;o__Pleosporales;f__Phaeosphaeriaceae;g__Acericola;s__italica
ASV_284	ASV_9	98.7	2	p__Ascomycota;c__Dothideomycetes;o__Pleosporales;f__Phaeosphaeriaceae;g__Acericola;s__italica	p__Ascomycota;c__Dothideomycetes;o__Pleosporales;f__Phaeosphaeriaceae;g__Acericola;s__italica
ASV_257	ASV_9	97.4	2	p__Ascomycota;c__Dothideomycetes;o__Pleosporales;f__Phaeosphaeriaceae;g__Acericola;s__italica	p__Ascomycota;c__Dothideomycetes;o__Pleosporales;f__Phaeosphaeriaceae;g__Acericola;s__italica
ASV_917	ASV_9	96.1	2	p__Ascomycota;c__Dothideomycetes;o__Pleosporales;f__Phaeosphaeriaceae;g__Acericola;s__italica	p__Ascomycota;c__Dothideomycetes;o__Pleosporales;f__Phaeosphaeriaceae;g__Acericola;s__italica
ASV_898	ASV_9	95.5	2	p__Ascomycota;c__Dothideomycetes;o__Pleosporales;f__Phaeosphaeriaceae;g__Acericola;s__italica	p__Ascomycota;c__Dothideomycetes;o__Pleosporales;f__Phaeosphaeriaceae;g__Acericola;s__italica
ASV_752	ASV_9	94.8	2	p__Ascomycota;c__Dothideomycetes;o__Pleosporales;f__Phaeosphaeriaceae;g__Acericola;s__italica	p__Ascomycota;c__Dothideomycetes;o__Pleosporales;f__Phaeosphaeriaceae;g__Acericola;s__italica
ASV_855	ASV_9	94.2	2	p__Ascomycota;c__Dothideomycetes;o__Pleosporales;f__Phaeosphaeriaceae;g__Acericola;s__italica	p__Ascomycota;c__Dothideomycetes;o__Pleosporales;f__Phaeosphaeriaceae;g__Acericola;s__italica
ASV_966	ASV_9	98.1	1	p__Ascomycota;c__Dothideomycetes;o__Pleosporales;f__Phaeosphaeriaceae;g__Acericola;s__italica	p__Ascomycota;c__Dothideomycetes;o__Pleosporales;f__Phaeosphaeriaceae;g__Acericola;s__italica
ASV_425	ASV_9	96.1	1	p__Ascomycota;c__Dothideomycetes;o__Pleosporales;f__Phaeosphaeriaceae;g__Acericola;s__italica	p__Ascomycota;c__Dothideomycetes;o__Pleosporales;f__Phaeosphaeriaceae;g__Acericola;s__italica
ASV_675	ASV_9	96.1	1	p__Ascomycota;c__Dothideomycetes;o__Pleosporales;f__Phaeosphaeriaceae;g__Acericola;s__italica	p__Ascomycota;c__Dothideomycetes;o__Pleosporales;f__Phaeosphaeriaceae;g__Acericola;s__italica
ASV_362	ASV_92	99.3	10	NA;NA;NA;NA;NA;NA	p__Ascomycota;NA;NA;NA;NA;NA
ASV_1094	ASV_936	97.4	1	p__Ascomycota;c__Dothideomycetes;o__Pleosporales;f__Cucurbitariaceae;g__Neocucurbitaria;NA	p__Ascomycota;c__Dothideomycetes;o__Pleosporales;f__Cucurbitariaceae;g__Neocucurbitaria;NA
ASV_1073	ASV_936	94.8	1	p__Ascomycota;c__Dothideomycetes;o__Pleosporales;f__Cucurbitariaceae;g__Neocucurbitaria;NA	p__Ascomycota;c__Dothideomycetes;o__Pleosporales;f__Cucurbitariaceae;g__Neocucurbitaria;NA
ASV_1189	ASV_936	94.8	1	p__Ascomycota;c__Dothideomycetes;o__Pleosporales;f__Cucurbitariaceae;g__Neocucurbitaria;NA	p__Ascomycota;c__Dothideomycetes;o__Pleosporales;f__Cucurbitariaceae;g__Neocucurbitaria;NA
ASV_1190	ASV_936	91.5	1	p__Ascomycota;c__Dothideomycetes;o__Pleosporales;f__Cucurbitariaceae;g__Neocucurbitaria;s__vachelliae	p__Ascomycota;c__Dothideomycetes;o__Pleosporales;f__Cucurbitariaceae;g__Neocucurbitaria;NA
